# Global biogeographical regions of freshwater fish species

**DOI:** 10.1101/319566

**Authors:** Boris Leroy, Murilo S. Dias, Emilien Giraud, Bernard Hugueny, Céline Jézéquel, Fabien Leprieur, Thierry Oberdorff, Pablo A. Tedesco

## Abstract

**Aim:** To define the major biogeographical regions and transition zones for freshwater fish species.

**Taxon:** Strictly freshwater species of actinopterygian fish (i.e., excluding marine and amphidromous fish families).

**Methods:** We based our bioregionalisation on a global database of freshwater fish species occurrences in drainage basins, which, after filtering, includes 11 295 species in 2 581 basins. On the basis of this dataset, we generated a bipartite (basin-species) network upon which we applied a hierarchical clustering algorithm (the Map Equation) to detect regions. We tested the robustness of regions with a sensitivity analysis. We identified transition zones between major regions with the participation coefficient, indicating the degree to which a basin has species from multiple regions.

**Results:** Our bioregionalisation scheme showed two major supercontinental regions (Old World and New World, 50% species of the world and 99.96% endemics each). Nested within these two supercontinental regions lie six major regions (Nearctic, Neotropical, Palearctic, Ethiopian, Sino-Oriental and Australian) with extremely high degrees of endemism (above 96% except for the Palearctic). Transition zones between regions were of limited extent compared to other groups of organisms. We identified numerous subregions with high diversity and endemism in tropical areas (e.g. Neotropical), and a few large subregions with low diversity and endemism at high latitudes (e.g. Palearctic).

**Main conclusions:** Our results suggest that regions of freshwater fish species were shaped by events of vicariance and geodispersal which were similar to other groups, but with freshwater-specific processes of isolation that led to extremely high degrees of endemism (far exceeding endemism rates of other continental vertebrates), specific boundary locations, and limited extents of transition zones. The identified bioregions and transition zones of freshwater fish species reflect the strong isolation of freshwater fish faunas for the past 10 to 20 million years. The extremely high endemism and diversity of freshwater fish fauna raises many questions about the biogeographical consequences of current introductions and extinctions.
