## Appendix S4 for "Global biogeographical regions of freshwater fish species"

### Sheet: dispersingfishes
			Preprint manuscript submitted to the Journal of Biogeography
			SUPPORTING INFORMATION
			Global biogeographical regions of freshwater fish species
Boris Leroy, Murilo S. Dias, Emilien Giraud, Bernard Hugueny, Céline Jézéquel, Fabien Leprieur, Thierry Oberdorff, Pablo A. Tedesco
Appendix S4. Species distributed across region boundaries and distribution characteristics
	Species	Family	Origin	Regions of incursion	Total occurrence	Occurrence in region of origin	Occurrence in other regions
Kingdoms	Esox lucius	Esocidae	Palaeogeana	Neogeana	350	318	32
	Catostomus catostomus	Catostomidae	Neogeana	Palaeogeana	65	56	9
Regions	Ophisternon bengalense	Synbranchidae	Australian	Sino-Oriental	21	10	11
	Clarias gariepinus	Clariidae	Ethiopian	Palearctic	89	74	15
	Tilapia zillii	Cichlidae	Ethiopian	Palearctic	76	68	8
	Sarotherodon galilaeus	Cichlidae	Ethiopian	Palearctic	50	42	8
	Oreochromis niloticus	Cichlidae	Ethiopian	Palearctic	32	30	2
	Ictalurus furcatus	Ictaluridae	Nearctic	Neotropical	36	31	5
	Ictiobus bubalus	Catostomidae	Nearctic	Neotropical	27	24	3
	Atractosteus spatula	Lepisosteidae	Nearctic	Neotropical	24	23	1
	Poecilia butleri	Poeciliidae	Nearctic	Neotropical	24	19	5
	Astyanax mexicanus	Characidae	Nearctic	Neotropical	18	16	2
	Herichthys cyanoguttatus	Cichlidae	Nearctic	Neotropical	9	8	1
	Cichlasoma istlanum	Cichlidae	Nearctic	Neotropical	5	3	2
	Ictalurus balsanus	Ictaluridae	Nearctic	Neotropical	2	1	1
	Notropis moralesi	Cyprinidae	Nearctic	Neotropical	2	1	1
	Poeciliopsis balsas	Poeciliidae	Nearctic	Neotropical	2	1	1
	Xiphophorus couchianus	Poeciliidae	Nearctic	Neotropical	2	1	1
	Catostomus catostomus	Catostomidae	Nearctic	Palearctic	65	56	9
	Astyanax fasciatus	Characidae	Neotropical	Nearctic	105	104	1
	Astyanax aeneus	Characidae	Neotropical	Nearctic	61	60	1
	Poecilia sphenops	Poeciliidae	Neotropical	Nearctic	54	51	3
	Poecilia mexicana	Poeciliidae	Neotropical	Nearctic	49	43	6
	Heterandria bimaculata	Poeciliidae	Neotropical	Nearctic	32	30	2
	Xiphophorus hellerii	Poeciliidae	Neotropical	Nearctic	27	26	1
	Poeciliopsis turrubarensis	Poeciliidae	Neotropical	Nearctic	27	23	4
	Rocio octofasciata	Cichlidae	Neotropical	Nearctic	23	22	1
	Gambusia sexradiata	Poeciliidae	Neotropical	Nearctic	23	20	3
	Xiphophorus maculatus	Poeciliidae	Neotropical	Nearctic	16	15	1
	Profundulus punctatus	Profundulidae	Neotropical	Nearctic	15	14	1
	Notropis imeldae	Cyprinidae	Neotropical	Nearctic	5	4	1
	Heterandria jonesii	Poeciliidae	Neotropical	Nearctic	4	2	2
	Ictiobus meridionalis	Catostomidae	Neotropical	Nearctic	3	2	1
	Luciobarbus capito	Cyprinidae	Palearctic	Ethiopian	35	34	1
	Aphanius iberus	Cyprinodontidae	Palearctic	Ethiopian	10	9	1
	Oreochromis aureus	Cichlidae	Palearctic	Ethiopian	10	6	4
	Cobitis maroccana	Cobitidae	Palearctic	Ethiopian	8	5	3
	Astatotilapia flaviijosephi	Cichlidae	Palearctic	Ethiopian	2	1	1
	Esox lucius	Esocidae	Palearctic	Nearctic	350	318	32
	Phoxinus phoxinus	Cyprinidae	Palearctic	Sino-Oriental	216	206	10
	Gobio gobio	Cyprinidae	Palearctic	Sino-Oriental	166	163	3
	Barbatula barbatula	Nemacheilidae	Palearctic	Sino-Oriental	153	152	1
	Abramis brama	Cyprinidae	Palearctic	Sino-Oriental	129	128	1
	Cobitis taenia	Cobitidae	Palearctic	Sino-Oriental	106	89	17
	Capoeta capoeta	Cyprinidae	Palearctic	Sino-Oriental	69	68	1
	Leuciscus idus	Cyprinidae	Palearctic	Sino-Oriental	62	61	1
	Rhodeus sericeus	Cyprinidae	Palearctic	Sino-Oriental	49	39	10
	Sander lucioperca	Percidae	Palearctic	Sino-Oriental	47	46	1
	Rhynchocypris percnurus	Cyprinidae	Palearctic	Sino-Oriental	40	29	11
	Cyprinion watsoni	Cyprinidae	Palearctic	Sino-Oriental	21	20	1
	Crossocheilus latius	Cyprinidae	Palearctic	Sino-Oriental	21	9	12
	Rhynchocypris czekanowskii	Cyprinidae	Palearctic	Sino-Oriental	20	14	6
	Cabdio morar	Cyprinidae	Palearctic	Sino-Oriental	17	8	9
	Garra rossica	Cyprinidae	Palearctic	Sino-Oriental	16	15	1
	Carassius gibelio	Cyprinidae	Palearctic	Sino-Oriental	9	6	3
	Paraschistura kessleri	Nemacheilidae	Palearctic	Sino-Oriental	8	7	1
	Schizopygopsis stoliczkai	Cyprinidae	Palearctic	Sino-Oriental	7	3	4
	Schizothorax curvifrons	Cyprinidae	Palearctic	Sino-Oriental	7	3	4
	Paraschistura sargadensis	Nemacheilidae	Palearctic	Sino-Oriental	6	5	1
	Paracobitis rhadinaeus	Nemacheilidae	Palearctic	Sino-Oriental	4	3	1
	Metaschistura cristata	Nemacheilidae	Palearctic	Sino-Oriental	3	2	1
	Schistura baluchiorum	Nemacheilidae	Palearctic	Sino-Oriental	3	2	1
	Schizocypris brucei	Cyprinidae	Palearctic	Sino-Oriental	3	2	1
	Triplophysa griffithii	Nemacheilidae	Palearctic	Sino-Oriental	3	2	1
	Schizothorax labiatus	Cyprinidae	Palearctic	Sino-Oriental	3	1	2
	Paraschistura prashari	Nemacheilidae	Palearctic	Sino-Oriental	2	1	1
	Triplophysa marmorata	Nemacheilidae	Palearctic	Sino-Oriental	2	1	1
	Aplocheilus panchax	Aplocheilidae	Sino-Oriental	Australian	47	46	1
	Datnioides polota	Datnioididae	Sino-Oriental	Australian	15	13	2
	Carassius auratus	Cyprinidae	Sino-Oriental	Palearctic	280	265	15
	Channa gachua	Channidae	Sino-Oriental	Palearctic	189	187	2
	Tribolodon hakonensis	Cyprinidae	Sino-Oriental	Palearctic	132	131	1
	Hemiculter leucisculus	Cyprinidae	Sino-Oriental	Palearctic	117	116	1
	Barbatula toni	Nemacheilidae	Sino-Oriental	Palearctic	55	41	14
	Wallago attu	Siluridae	Sino-Oriental	Palearctic	44	43	1
	Cobitis melanoleuca	Cobitidae	Sino-Oriental	Palearctic	36	25	11
	Rhynchocypris lagowskii	Cyprinidae	Sino-Oriental	Palearctic	28	25	3
	Triplophysa stoliczkai	Nemacheilidae	Sino-Oriental	Palearctic	19	16	3
	Bangana dero	Cyprinidae	Sino-Oriental	Palearctic	9	8	1
	Perccottus glenii	Odontobutidae	Sino-Oriental	Palearctic	9	8	1
	Gobio cynocephalus	Cyprinidae	Sino-Oriental	Palearctic	9	6	3
	Triplophysa dorsalis	Nemacheilidae	Sino-Oriental	Palearctic	6	5	1
	Triplophysa stenura	Nemacheilidae	Sino-Oriental	Palearctic	6	5	1
	Cyprinus rubrofuscus	Cyprinidae	Sino-Oriental	Palearctic	5	3	2
	Gobio soldatovi	Cyprinidae	Sino-Oriental	Palearctic	4	3	1
	Schizothorax esocinus	Cyprinidae	Sino-Oriental	Palearctic	4	3	1
	Glyptosternon reticulatum	Sisoridae	Sino-Oriental	Palearctic	3	2	1
	Schizothorax plagiostomus	Cyprinidae	Sino-Oriental	Palearctic	3	2	1
